# Mapping the complex transcriptional landscape of the phytopathogenic bacterium *Dickeya dadantii*

**DOI:** 10.1101/2020.09.30.320440

**Authors:** Raphaël Forquet, Xuejiao Jiang, William Nasser, Florence Hommais, Sylvie Reverchon, Sam Meyer

## Abstract

*Dickeya dadantii* is a phytopathogenic bacterium that causes soft rot in a wide range of plant hosts worldwide, and a model organism for studying virulence gene regulation. The present study provides a comprehensive and annotated transcriptomic map of *D. dadantii* obtained by a computational method combining five independent transcriptomic datasets: (i) paired-end RNA-seq data for a precise reconstruction of the RNA landscape; (ii) DNA microarray data providing transcriptional responses to a broad variety of environmental conditions; (iii) long-read Nanopore native RNA-seq data for isoform-level transcriptome validation and determination of transcription termination sites; (iv)dRNA-seq data forthe precise mapping of transcription start sites; (v) *in planta* DNA microarray data for a comparison of gene expression profiles between *in vitro* experiments and the early stages of plant infection. Our results show that transcription units sometimes coincide with predicted operons but are generally longer, most of them comprising internal promoters and terminators that generate alternative transcripts of variable gene composition. We characterise the occurrence of transcriptional read-through at terminators, which might play a basal regulation role and explain the extent of transcription beyond the scale of operons. We finally highlight the presence of noncontiguous operons and excludons in the *D. dadantii* genome, novel genomic arrangements that might contribute to the basal coordination of transcription. The highlighted transcriptional organisation may allow *D. dadantii* to finely adjust its gene expression programme for a rapid adaptation to fast changing environments.

**IMPORTANCE:** This is the first transcriptomic map of a *Dickeya* species. It may therefore significantly contribute to further progress in the field of phytopathogenicity. It is also one of the first reported applications of long-read Nanopore native RNA-seq in prokaryotes. Our findings yield insights into basal rules of coordination of transcription that might be valid for other bacteria, and may raise interest in the field of microbiology in general. In particular, we demonstrate that gene expression is coordinated at the scale of transcription units rather than operons, which are larger functional genomic units capable of generating transcripts with variable gene composition for a fine-tuning of gene expression in response to environmental changes. In line with recent studies, our findings indicate that the canonical operon model is insufficient to explain the complexity of bacterial transcriptomes.
