## Supplementary Tab. S5 for "Mapping the complex transcriptional landscape of the phytopathogenic bacterium *Dickeya dadantii*"

### Sheet: Supplementary Table S5
Supplementary Table S5. Catalogue of transcription units architecture. Putative TUs are obtained from the first step of the approach (analysis of intergenic signal). Varying the precise value of the correlation threshold C for co-expression validation (step 2) does not change the results qualitatively. A larger C value results in shorter but more highly correlated TUs. Final TUs obtained with C =…
			C value for co-expression validation
genes / TU	predicted operons	putative TUs	C = 0.15	C = 0.2	C = 0.25	C = 0.3	C = 0.35
1	1817	477	975	1033	1118	1222	1320
2	421	251	399	416	423	434	442
3	161	154	201	202	203	201	195
4	97	112	115	114	110	102	99
5	54	78	71	66	61	60	54
6	31	47	38	38	36	37	32
7	14	39	33	31	29	22	23
8	4	23	9	11	12	11	9
9	3	24	11	12	13	12	12
10	2	15	6	5	3	2	2
11	6	12	6	5	6	6	6
12	1	9	8	7	5	5	4
13	0	3	5	4	4	3	3
14	0	9	2	1	1	1	2
15	0	5	1	1	1	1	1
16	0	3	0	0	0	0	0
17	1	2	2	1	1	1	0
18	0	5	0	0	0	0	0
19	0	1	1	1	0	0	0
20	0	1	1	1	1	1	1
21	0	2	0	0	0	0	0
22	0	1	0	0	0	0	0
24	0	2	0	0	0	0	0
25	0	1	0	0	0	0	0
28	0	0	1	1	1	1	1
43	0	1	0	0	0	0	0
number of TUs	2612	1277	1885	1950	2028	2122	2206
monocistronic TUs	1817	477	975	1033	1118	1222	1320
polycistronic TUs	795	800	910	917	910	900	886
mean genes / TU	1.6	3.3	2.3	2.2	2.1	2	1.9
mean genes / polycistronic TU	3.1	4.7	3.6	3.5	3.4	3.4	3.3
