## Supplementary Tab. S4 for "Mapping the complex transcriptional landscape of the phytopathogenic bacterium *Dickeya dadantii*"

### Sheet: Supplementary Table S4A
Supplementary Table S4A. Catalogue of putative noncontiguous transcription units.
TU #	TU number (from 1 to 2028) with the corresponding TU transcribed on the opposite strand
TU #	TU #
18	19
41	40
47	48
63	64, 65
86	87
100	102
101	100
106	108, 107
110	111
138	139
165	166
192	191
199	198
230	231
236	237
254	256, 255
277	278
287	288
301	302
375	374
428	429
434	433
447	448
450	451
486	487
496	497
548	547
574	575
617	618
624	625
651	652
663	664
724	725
747	748
766	765
785	786
795	794
826	827
842	841
952	953
989	988
1038	1037
1080	1079
1102	1101
1178	1179
1233	1232
1236	1237
1270	1271
1285	1284
1298	1297
1305	1306
1327	1328
1350	1351
1360	1361
1401	1400
1410	1409
1460	1459
1461	1465
1465	1462, 1463, 1464
1508	1507
1516	1515
1528	1529
1536	1535
1571	1570
1581	1580
1598	1599
1635	1636
1680	1679
1739	1738
1751	1749, 1750
1776	1775
1811	1810
1822	1823
1880	1881
1885	1886
1889	1888
1909	1910
1928	1927
1956	1957
1960	1961
1964	1963
1991	1990
2013	2014

### Sheet: Supplementary Table S4B
Supplementary Table S4B. Catalogue of putative excludons.
Convergent excludons (overlapping 3’UTRs)					Divergent excludons (overlapping 5’UTRs)
gene 1	gene 2	3’UTR gene 1	3’UTR gene 2		gene 1	gene 2	5’UTR gene 1	5’UTR gene 2
lfcR	yidQ	100077	100071		Dda3937_00227	Dda3937_00228	261737	261716
yhhS	dcrB	142120	142077		Dda3937_00673	Dda3937_00674	334917	334888
rpoH	yhhK	151215	151198		lpoA	rsmI	379770	379572
Dda3937_03046	yhhA	177375	177356		pepA	yjgP	449001	448926
Dda3937_03049	Dda3937_03050	178997	178969		yhbY	rrmJ	667656	667583
Dda3937_03863	Dda3937_03864	193482	193462		Dda3937_02274	Dda3937_02273	746938	746881
yiiR	fpr	202983	202928		Dda3937_01765	Dda3937_01766	920154	920109
yijD	trmA	227361	227274		Dda3937_01903	ybcL	1172139	1172071
Dda3937_00229	thiH	264094	264020		Dda3937_01921	Dda3937_01922	1189355	1189271
Dda3937_01583	Dda3937_01584	293496	293476		Dda3937_01925	Dda3937_01926	1193905	1193866
aaeB	Dda3937_00673	334444	334391		acrA	acrR	1284467	1284331
yhcM	Dda3937_00700	356703	356675		crcB	ybeM	1376618	1376542
Dda3937_00707	gltD	362987	362962		nagB	nagE	1409983	1409964
yhbP	nrdG	416781	416751		Dda3937_00825	Dda3937_00824	1568146	1568039
Dda3937_01293	Dda3937_01294	442388	442369		Dda3937_04317	Dda3937_04083	1712263	1712231
yebQ	Dda3937_01326	474431	474337		Dda3937_02999	Dda3937_02998	1820051	1820049
Dda3937_02871	Dda3937_02872	509629	509628		Dda3937_03588	Dda3937_03589	1880813	1880632
rhaR	Dda3937_04306	518115	518072		Dda3937_02900	pbpG	1971192	1971183
ygfA	nadR	534353	534321		Dda3937_01236	Dda3937_01235	2029143	2028977
smp	tam	538967	538915		Dda3937_03628	Dda3937_03627	2071641	2071557
Dda3937_02661	Dda3937_02660	553206	553146		yeiH	yeiE	2081546	2081440
wbbJ	yedX	560706	560618		ybjL	ybjM	2127906	2127861
zntR	lfeR	564917	564864		hemA	lolB	2482242	2482238
Dda3937_03540	Dda3937_03539	646491	646422		yoaH	pabB	2556811	2556729
Dda3937_03526	ispB	660528	660486		icd	rluE	2605635	2605556
yhbS	yhbQ	690171	690139		Dda3937_00635	Dda3937_00636	2680263	2680180
Dda3937_02305	Dda3937_02304	714737	714724		yebR	yebS	2724032	2723985
yqfA	ygfZ	716276	716272		Dda3937_03777	Dda3937_04604	2734024	2733988
Dda3937_02272	Dda3937_02271	748671	748650		Dda3937_03802	pin	2749518	2749512
yjcE	actP	759592	759540		yceA	Dda3937_03560	3008665	3008645
Dda3937_01178	Dda3937_01179	792933	792883		Dda3937_02767	Dda3937_02766	3140374	3140272
Dda3937_01729	Dda3937_01730	886764	886737		Dda3937_01839	Dda3937_01838	3235002	3234995
Dda3937_04479	Dda3937_01751	904712	904677		ybdA	cbuD	3360113	3360106
Dda3937_01417	Dda3937_01418	979861	979845		yfdZ	dat	3403118	3403070
ygaA	fumA	1003172	1003122		Dda3937_04365	Dda3937_02407	3407575	3407521
alkB	Dda3937_01443	1008207	1008206		Dda3937_00060	pelI	3430811	3430792
Dda3937_01461	queF	1027378	1027290		yajO	nupC	3497831	3497794
Dda3937_01467	Dda3937_01468	1034629	1034526		hrp	ligT	3645562	3645484
mltA	Dda3937_00860	1123390	1123386		dnaQ	rnhA	3667126	3667109
tcdA	csdE	1126446	1126387		yafS	gloB	3668412	3668386
ygdE	ygdG	1131412	1131364		Dda3937_03182	Dda3937_03183	3736957	3736874
Dda3937_01907	Dda3937_01908	1176122	1176111		Dda3937_00951	Dda3937_00950	3755467	3755374
Dda3937_01923	Dda3937_01924	1191148	1191130		cysJ	Dda3937_00208	3852536	3852535
Dda3937_01926	Dda3937_01927	1195026	1194987		rumA	barA	3874640	3874607
mak	sbcC	1207096	1207095		yggR	yggS	3938552	3938522
Dda3937_01968	yajR	1244722	1244678		fepA	Dda3937_03093	4083468	4083325
bspB	ybaM	1288550	1288541		secM	Dda3937_02233	4110362	4110360
hemH	ybaL	1298660	1298634		djlA	imp	4167379	4167359
cueR	ybbJ	1313170	1313137		ytjC	yjjX	4213982	4213919
ybbA	tesA	1342935	1341640		Dda3937_00450	Dda3937_00451	4274149	4273993
hda	yfgD	1361865	1361818		efp	yjeK	4340056	4340012
yaiC	Dda3937_03277	1530954	1530948		smf_1	def	4372562	4372544
Dda3937_00841	Dda3937_00840	1546424	1546387		kefG	yheS	4414202	4414171
yddS	amn	1553085	1553071		Dda3937_00541	yheT	4416860	4416769
ygjR	yghU	1694508	1694470		ompR	greB	4464356	4464205
Dda3937_02844	Dda3937_02843	1756569	1756473		bioH	yhgH	4471270	4471170
Dda3937_03014	Dda3937_03013	1804460	1804447		gntT	gntK	4504863	4504808
Dda3937_03002	Dda3937_03001	1816813	1816784		argC	argE	4634471	4634340
Dda3937_02990	tdcB	1830639	1830609		yohM	yohL	4751879	4751840
Dda3937_00371	Dda3937_00372	1843069	1843006		Dda3937_01007	Dda3937_01008	4789089	4789081
Dda3937_00655	Dda3937_00654	1857396	1857355		Dda3937_01012	tag	4796127	4796070
Dda3937_03592	Dda3937_03591	1882821	1882094		Dda3937_01027	Dda3937_01028	4811738	4811731
Dda3937_03596	Dda3937_03597	1892309	1892269		Dda3937_01072	Dda3937_01073	4863449	4863379
Dda3937_03754	ybhK	1931036	1930963
rhlE	Dda3937_04014	1953667	1953632
Dda3937_02907	Dda3937_02906	1964912	1964818
pbpG	Dda3937_02898	1972203	1972196
Dda3937_02880	Dda3937_02879	1997226	1997201
cynX	Dda3937_02458	1999043	1998971
Dda3937_03622	nfo	2079331	2079323
yeiB	sanA	2114761	2114716
dacC	deoR	2124810	2124790
rumB	Dda3937_03471	2137924	2137861
ycaD	Dda3937_03353	2174802	2174768
ycbJ	ycbC	2228005	2227982
yeaE	yeaD	2313991	2313944
yeaC	pncA	2317341	2317297
fumC	tus	2400456	2400384
yafE	Dda3937_04136	2409135	2409113
Dda3937_02941	hrpK	2517620	2517540
Dda3937_02931	Dda3937_02932	2525841	2525176
orf3	orf4	2641982	2641898
Dda3937_00627	Dda3937_00628	2672361	2672273
Dda3937_00632	Dda3937_00633	2677234	2677194
Dda3937_00105	Dda3937_00106	2762882	2762805
Dda3937_00107	Dda3937_00108	2765489	2765478
Dda3937_00110	Dda3937_00111	2768267	2768266
Dda3937_03132	Dda3937_03131	2813063	2812995
gst	pdxY	2860950	2860921
ycbX	ycbW	2928931	2928926
Dda3937_03646	cobB	2959436	2959352
yceF	rluC	2998722	2998721
flgN	flhE	3075113	3075098
Dda3937_01877	Dda3937_01876	3188776	3188752
mccF	Dda3937_01858	3208254	3208140
yfcH	hisP	3303254	3303231
cbuB	ybdA	3358645	3358596
outB	outS	3401274	3401271
yhfR	Dda3937_01667	3448589	3448553
Dda3937_01675	Dda3937_04369	3457715	3457630
ybiI	ybdQ	3481541	3481492
yneG	Dda3937_01697	3482594	3482518
yccS	sxy	3492561	3492445
Dda3937_02802	Dda3937_02801	3526283	3526278
Dda3937_03711	yfgJ	3540118	3540093
yfhD	tadA	3591823	3591783
Dda3937_03859	Dda3937_03858	3598207	3598183
Dda3937_03503	cysA	3620917	3620891
can	hpt	3655255	3655173
rnhA	yafS	3667653	3667647
Dda3937_03192	dltC	3747758	3747703
Dda3937_00950	Dda3937_00949	3756127	3756120
yafK	yafJ	3776290	3776177
fadE	mtrK	3780483	3780473
yfiM	kgtP	3822869	3822813
Dda3937_00208	Dda3937_00207	3854513	3854485
cca	bacA	3901920	3901915
ytfB	yeaO	3922211	3922109
ecnA	elaA	3943105	3943037
ascG	lysA	3964942	3964882
lysR	Dda3937_04076	3967295	3967213
Dda3937_03464	yjbQ	4007522	4007476
Dda3937_03075	lfgR	4039131	4039077
Dda3937_03084	Dda3937_03085	4050362	4050328
Dda3937_02634	Dda3937_02635	4074657	4074536
aroP	ampE	4096443	4096436
yacG	mutT	4106608	4106603
Dda3937_02233	lpxC	4111002	4110865
Dda3937_01366	Dda3937_01367	4154261	4154259
rob	ytjC	4213252	4213243
yjjX	trpR	4214567	4214490
argP	yggE	4226925	4226913
Dda3937_00452	Dda3937_00453	4275587	4275499
Dda3937_02162	Dda3937_02161	4317007	4316945
bspA	poxA	4333375	4333367
yjeK	yjeI	4341186	4341117
iclR	aceK	4356181	4356152
mscL	Dda3937_01518	4377456	4377347
slyX	yhiW	4404471	4404382
prkB	yhfA	4419261	4419226
gntK	gntR	4505532	4505475
glpQ	yigL	4516909	4516853
rarD	abrB	4526193	4526079
cyaY	cyaA	4534693	4534662
Dda3937_00254	Dda3937_00253	4590734	4590666
fadA	Dda3937_02075	4616442	4616413
metR	yigM	4645263	4645056
yibQ	tdh	4652518	4652479
waaG	Dda3937_02036	4660296	4660284
Dda3937_03235	Dda3937_03234	4698409	4698310
expI	expR	4711644	4711609
Dda3937_00960	vfmJ	4727906	4727889
Dda3937_01028	Dda3937_01029	4812373	4812318
Dda3937_01041	Dda3937_01042	4827708	4827616
Dda3937_01043	Dda3937_01044	4829033	4828976
elaC	rlmJ	4840063	4839983
Dda3937_01056	gyrB	4845772	4845769
Dda3937_01073	Dda3937_01074	4864502	4864499
yieH	Dda3937_01090	4881143	4881100
pelX	atpC	4912266	4912237
