## Supplementary Tab. S3 for "Mapping the complex transcriptional landscape of the phytopathogenic bacterium *Dickeya dadantii*"

### Sheet: Supplementary Table S3
Supplementary Table S3. TSS validation defined by our method, based on all published TSSs to date and to our knowledge in D.dadantii
							Putative promoter		Promoter from our study
	Reference	TSS position	Method	Gene	TSS position from our study	Shift (nt)	-35 element	-10 element	-35 element	-10 element	Shift -35 (nt)	Shift -10 (nt)		Reference	Article
	[2]	785756	Primer extension	mfbR (Dda3937_01174 )	785756	0	TTGACT	TTAACT	GACTTA	ACTAA	2	3		[1]	Erwinia chrysanthemi requires a second iron transport route dependent of the siderophore achromobactin for extracellular growth and plant infection (Franza et al. 2005)
	[3]	3288808	Primer extension	pecT	3288808	0	TTGAAA	TAAGAT	TTTGAA	TAAGAT	0	0		[2]	Systematic targeted mutagenesis of the MarR/SlyA family members of Dickeya dadantii 3937 reveals a role for MfbR in the modulation of virulence gene expression in response to acidic pH (Reverchon et al. 2010)
	[9]	4419766	Primer extension	crp	4419766	0	AAGACA	TACAAA	not detected	not detected	not detected	not detected		[3]	The PecT repressor interacts with regulatory regions of pectate lyase genes in Erwinia chrysanthemi (Castillo et al. 1998)
	[10]	4712407	Primer extension	expR	4712407	0	TAGACT	TATACT	TAGACT	TATACT	0	0		[4]	PecS and PecT coregulate the synthesis of HrpN and pectate lyases, two virulence determinants in Erwinia chrysanthemi 3937 (Nasser et al. 2005)
	[16]	3573697	Primer extension	pelA	3573697	0	TTGAAA	TATTCA	TTGAAA	TATTCA	0	0		[5]	Mutual control of the PecS/PecM couple, two proteins regulating virulence-factor synthesis in Erwinia chrysanthemi (Praillet et al. 1997)
	[13]	4433733	Primer extension	pelB	4433733	0	TTGAAT	AAGACT	TTTCAA	TACACT	9	6		[6]	Definition of a consensus DNA-binding site for PecS, a global regulator of virulence gene expression in Erwinia chrysanthemi and identification of new members of the PecS regulon (Rouanet et al. 2004)
	[13]	4435315	Primer extension	pelC	4435315	0	TTGAAA	AAAACT	TTGAAA	AAAACT	0	0		[7]	Antagonistic effect of CRP and KdgR in the transcription control of the Erwinia chrysanthemi pectinolysis genes (Nasser et al. 1997)
	[7]	3577146	Primer extension	pelD	3577146	0	AAAATA	AAAAAT	CACAAA	AAAAAT	3	0		[8]	Purification and functional characterization of the KdgR protein, a major repressor of pectinolysis genes of Erwinia chrysanthemi (Nasser et al. 1992)
	[7]	2849018	Primer extension	kdgT	2849018	0	TTTTCT	TACCTT	TTTTCT	TACCTT	0	0		[9]	The cyclic AMP receptor protein is the main activator of pectinolysis genes in Erwinia chrysanthemi (Reverchon et al. 1997)
	[7]	2599112	Primer extension	ogl	2599112	0	CGGAAA	TACAAT	CGGAAA	TACAAT	0	0		[10]	Integration of the quorum-sensing system in the regulatory networks controlling virulence factor synthesis in Erwinia chrysanthemi (Reverchon et al. 1998)
	[12]	3357245	Primer extension	avrL	3357245	0	TTCGTA	AATAAT	TTCGTA	TAATAT	0	2		[11]	Differential Regulation of Two Oligogalacturonate Outer Membrane Channels, KdgN and KdgM, of Dickeya dadantii (Erwinia chrysanthemi) (Condemine et Ghazi 2007)
	[12]	2123137	Primer extension	rhlA	2123137	0	TTATCT	TAAATT	TTTATC	TAAATT	0	0		[12]	PecS is a global regulator of the symptomatic phase in the phytopathogenic bacterium Erwinia chrysanthemi 3937 (Hommais et al. 2008)
	[15]	2581631	Primer extension	kdgM	2581631	0	TCACAA	TAAAAT	TCACAA	TAAAAT	0	0		[13]	Analysis of the regulation of the pelBC genes in Erwinia chrysanthemi 3937 (Hugouvieux-Cotte-Pattat et Baudouy 1992)
	[12]	3351370	Primer extension	nipE	3351371	1	TTGAAT	TATGAT	TTGAAT	TATGAT	0	0		[14]	Identification of TogMNAB, an ABC transporter which mediates the uptake of pectic oligomers in Erwinia chrysanthemi 3937 (Hugouvieux-Cotte-Pattat et al. 2001)
	[12]	1489166	Primer extension	virK	1489165	1	TAGCGC	TAAACA	CAGCAT	TAAACA	5	0		[15]	The Oligogalacturonate-specific Porin KdgM of Erwinia chrysanthemi Belongs to a New Porin Family (Blot et al 2002)
	[12]	556507	Primer extension	ahpC	556506	1	TTAGCG	TACCT	GCGACA	TACCTT	3	0		[16]	Specific Interactions of Erwinia chrysanthemi KdgR Repressor with Different Operators of Genes Involved in Pectinolysis (Nasser et al. 1994)
	[7]	2573372	Primer extension	kduI	2573373	1	TTGAAT	TATCAT	TTGAAT	TATCAT	0	0
	[5]	4748538	Primer extension	pecS	4748536	2	CTGACA	AATATT	TTGAAT	TACAGT	5	5
	[6]	3098023	Primer extension	cel5Z	3098026	3	TGGATC	TATAAC	TCTACT	TAACCT	4	2
	[7]	3575439	Primer extension	pelE	3575442	3	TTTTCT	TAGGTT	not detected	not detected	not detected	not detected
	[11]	2354398	Primer extension	kdgN	2354394	4	CACACA	TAGAAT	CTCACA	TAGAAT	2	0
	[1]	1738616	Primer extension	acsF	1738621	5	TTGAGC	GATAAT	CTTGAG	AATTGT	1	3
	[14]	2575485	Primer extension	kdgC (pelW)	2575480	5	TGACGA	ATAATC	GCATGA	ATAATC	3	5
	[16]	3400334	Primer extension	outT	3400339	5	TGGTCG	TATGTT	CTGGTC	TATGTT	1	0
	[4]	2635498	Primer extension	hrpN	2635482	16	GGAACC	TCACTC	not detected	not detected	not detected	not detected
	[5]	4748450	Primer extension	pecM	4748424	26	AACTGT	ATATAA	not detected	not detected	not detected	not detected
	[10]	4710903	Primer extension	expI	4710952	50	not detected	TTAAAT	CTGGAA	TAACAT	0	50
	[6]	3051561	Primer extension	fliE	3051657	95	ATGTTT	TATATC	TTTACT	TAGCGT	95	95
	[8]	2574462	Primer extension	kduD	2574343	119	GCCGGC	TATAAA	not detected	not detected	not detected	not detected
			Shift = 0			Shift ≤ 5
